# An autonomous LLM-agent platform for computational binder design and conjugation-aware prioritization of antibody–drug conjugates

**DOI:** 10.64898/2026.04.21.719907

**Authors:** Ganggang Liu, Mingjie He, Liang Sun, Fuxian Chen, Yu Zhang

**Affiliations:** Suzhou Kai Zhi Yuan Technology Co., Ltd., 218 Sangtian Street, Suzhou Industrial Park, Suzhou 215123, China; School of Life Sciences, Suzhou Medical College, Soochow University, 199 Ren’ai Road, Suzhou 215123, China; Jiangxi Provincial People’s Hospital, The First Affiliated Hospital of Nanchang Medical College, Nanchang 330006, China; Department of General Surgery, The First Affiliated Hospital of Soochow University, Suzhou 215006, China

## Abstract

Large language model (LLM) agents have automated tool use in chemistry, but orchestrating multi-step computational biology workflows—spanning structure prediction, protein design, and covalent conjugation—remains manually intensive. Here we present Open Intelligence Hub (OIH), an autonomous LLM-agent platform that dynamically plans and executes 32 containerised tools for protein binder design and antibody–drug conjugate (ADC) prioritization. OIH introduces tier-based decision routing, ipSAE-guided interface filtering, and failure-to-knowledge distillation from 265 curated cases. Across five oncology targets, the agent correctly classified all five evaluated targets and required human correction for hotspot selection in only one case, producing binders ranked by ipSAE (Nectin-4 ipTM = 0.87, HER2 ipTM = 0.85). A controlled ablation suggests that the agent’s PPI-informed routing yields improved downstream ipTM and ipSAE scores than epitope-guided alternatives. The LLM-agnostic architecture enables deployment with local or commercial models without pipeline changes. All results are computational predictions awaiting experimental validation.
