## Supplemental Data 1 for "An autonomous LLM-agent platform for computational binder design and conjugation-aware prioritization of antibody–drug conjugates"

### Sheet: Sheet1
target	pipeline	val_id	ipTM	ptm	ipSAE	ipSAE_d0chn	ipSAE_d0dom	pDockQ	pDockQ2	LIS	binder_len	antigen_len	cif_path
CD36_PeSTo	pesto_v5_fixed2	cd36_pesto_v5_fixed2_af3_val_0	0.22	0.71	0	0	0	0.0936	0.0106	0	95	400	/data/oih/outputs/cd36_pesto_v5_fixed2_af3_val_0/alphafold3/cd36_pesto_v5_fixed2_af3_val_0/cd36_pesto_v5_fixed2_af3_val_0_model.cif
CD36_PeSTo	pesto_v5_fixed2	cd36_pesto_v5_fixed2_af3_val_1	0.58	0.82	0.056169	0.468933	0.282876	0.2015	0.0541	0.1294	81	400	/data/oih/outputs/cd36_pesto_v5_fixed2_af3_val_1/alphafold3/cd36_pesto_v5_fixed2_af3_val_1/cd36_pesto_v5_fixed2_af3_val_1_model.cif
CD36_PeSTo	pesto_v5_fixed2	cd36_pesto_v5_fixed2_af3_val_2	0.5	0.79	0.013443	0.433967	0.077389	0.1157	0.0265	0.0869	78	400	/data/oih/outputs/cd36_pesto_v5_fixed2_af3_val_2/alphafold3/cd36_pesto_v5_fixed2_af3_val_2/cd36_pesto_v5_fixed2_af3_val_2_model.cif
CD36_PeSTo	pesto_v5_fixed2	cd36_pesto_v5_fixed2_af3_val_3	0.2	0.76	0	0	0	0.099	0.0102	0	88	400	/data/oih/outputs/cd36_pesto_v5_fixed2_af3_val_3/alphafold3/cd36_pesto_v5_fixed2_af3_val_3/cd36_pesto_v5_fixed2_af3_val_3_model.cif
CD36_PeSTo	pesto_v5_fixed2	cd36_pesto_v5_fixed2_af3_val_4	0.22	0.74	0	0	0	0.0926	0.0107	0	94	400	/data/oih/outputs/cd36_pesto_v5_fixed2_af3_val_4/alphafold3/cd36_pesto_v5_fixed2_af3_val_4/cd36_pesto_v5_fixed2_af3_val_4_model.cif
CD36_DT3	dt3_clustered_v1_fixed	cd36_clustered_v1_fixed_af3_val_0	0.24	0.77	0	0	0	0.1134	0.0137	0	72	400	/data/oih/outputs/cd36_clustered_v1_fixed_af3_val_0/alphafold3/cd36_clustered_v1_fixed_af3_val_0/cd36_clustered_v1_fixed_af3_val_0_model.cif
CD36_DT3	dt3_clustered_v1_fixed	cd36_clustered_v1_fixed_af3_val_1	0.15	0.78	0	0	0	0.09	0.011	0	71	400	/data/oih/outputs/cd36_clustered_v1_fixed_af3_val_1/alphafold3/cd36_clustered_v1_fixed_af3_val_1/cd36_clustered_v1_fixed_af3_val_1_model.cif
CD36_DT3	dt3_clustered_v1_fixed	cd36_clustered_v1_fixed_af3_val_2	0.16	0.74	0	0	0	0.1404	0.0101	0	94	400	/data/oih/outputs/cd36_clustered_v1_fixed_af3_val_2/alphafold3/cd36_clustered_v1_fixed_af3_val_2/cd36_clustered_v1_fixed_af3_val_2_model.cif
CD36_DT3	dt3_clustered_v1_fixed	cd36_clustered_v1_fixed_af3_val_3	0.14	0.77	0	0	0	0.1372	0.0102	0	73	400	/data/oih/outputs/cd36_clustered_v1_fixed_af3_val_3/alphafold3/cd36_clustered_v1_fixed_af3_val_3/cd36_clustered_v1_fixed_af3_val_3_model.cif
CD36_DT3	dt3_clustered_v1_fixed	cd36_clustered_v1_fixed_af3_val_4	0.14	0.73	0	0	0	0.064	0.0096	0	77	400	/data/oih/outputs/cd36_clustered_v1_fixed_af3_val_4/alphafold3/cd36_clustered_v1_fixed_af3_val_4/cd36_clustered_v1_fixed_af3_val_4_model.cif
CD36_CLESH	clesh_fix	cd36_clesh_fix_af3_val_0	0.06	0.32	0	0	0	0.0724	0.0095	0	85	191	/data/oih/outputs/cd36_clesh_fix_af3_val_0/alphafold3/cd36_clesh_fix_af3_val_0/cd36_clesh_fix_af3_val_0_model.cif
CD36_CLESH	clesh_fix	cd36_clesh_fix_af3_val_1	0.07	0.34	0	0	0	0.0254	0.0091	0	96	191	/data/oih/outputs/cd36_clesh_fix_af3_val_1/alphafold3/cd36_clesh_fix_af3_val_1/cd36_clesh_fix_af3_val_1_model.cif
CD36_CLESH	clesh_fix	cd36_clesh_fix_af3_val_2	0.29	0.42	0	0	0	0.0562	0.0154	0.0063	72	191	/data/oih/outputs/cd36_clesh_fix_af3_val_2/alphafold3/cd36_clesh_fix_af3_val_2/cd36_clesh_fix_af3_val_2_model.cif
CD36_CLESH	clesh_fix	cd36_clesh_fix_af3_val_3	0.05	0.32	0	0	0	0.04	0.0094	0	98	191	/data/oih/outputs/cd36_clesh_fix_af3_val_3/alphafold3/cd36_clesh_fix_af3_val_3/cd36_clesh_fix_af3_val_3_model.cif
CD36_CLESH	clesh_fix	cd36_clesh_fix_af3_val_4	0.47	0.45	0.041072	0.381219	0.162355	0.0681	0.0462	0.1737	81	191	/data/oih/outputs/cd36_clesh_fix_af3_val_4/alphafold3/cd36_clesh_fix_af3_val_4/cd36_clesh_fix_af3_val_4_model.cif
