## Supplemental Data 2 for "An autonomous LLM-agent platform for computational binder design and conjugation-aware prioritization of antibody–drug conjugates"

### Sheet: Sheet1
target	pipeline	val_id	ipTM	ptm	ipSAE	ipSAE_d0chn	ipSAE_d0dom	pDockQ	pDockQ2	LIS	binder_len	antigen_len	cif_path
HER2	tier1_v2	her2_tier1_v2_af3_val_0	0.83	0.54	0.485489	0.802938	0.649491	0.6597	0.1888	0.3471	214	1015	/data/oih/outputs/her2_tier1_v2_af3_val_0/alphafold3/her2_tier1_v2_af3_val_0/her2_tier1_v2_af3_val_0_model.cif
HER2	tier1_v2	her2_tier1_v2_af3_val_1	0.7	0.52	0.23768	0.700516	0.405397	0.618	0.0511	0.176	214	1015	/data/oih/outputs/her2_tier1_v2_af3_val_1/alphafold3/her2_tier1_v2_af3_val_1/her2_tier1_v2_af3_val_1_model.cif
HER2	tier1_v2	her2_tier1_v2_af3_val_2	0.85	0.59	0.528856	0.823114	0.669302	0.664	0.2224	0.4	214	1015	/data/oih/outputs/her2_tier1_v2_af3_val_2/alphafold3/her2_tier1_v2_af3_val_2/her2_tier1_v2_af3_val_2_model.cif
HER2	tier1_v2	her2_tier1_v2_af3_val_4	0.16	0.54	0	0	0	0.1516	0.0138	0	214	202	/data/oih/outputs/her2_tier1_v2_af3_val_4/alphafold3/her2_tier1_v2_af3_val_4/her2_tier1_v2_af3_val_4_model.cif
HER2	tier1_v2	her2_tier1_v2_af3_val_6	0.16	0.51	0	0	0	0.1942	0.0126	0	214	202	/data/oih/outputs/her2_tier1_v2_af3_val_6/alphafold3/her2_tier1_v2_af3_val_6/her2_tier1_v2_af3_val_6_model.cif
HER2	tier1_v2	her2_tier1_v2_af3_val_7	0.16	0.53	0	0	0	0.2347	0.0114	0	214	202	/data/oih/outputs/her2_tier1_v2_af3_val_7/alphafold3/her2_tier1_v2_af3_val_7/her2_tier1_v2_af3_val_7_model.cif
HER2	tier1_v2	her2_tier1_v2_af3_val_8	0.18	0.53	0	0	0	0.1239	0.0168	0.0163	214	202	/data/oih/outputs/her2_tier1_v2_af3_val_8/alphafold3/her2_tier1_v2_af3_val_8/her2_tier1_v2_af3_val_8_model.cif
HER2	tier1_v2	her2_tier1_v2_af3_val_9	0.27	0.57	0	0	0	0.1367	0.0225	0.0142	214	202	/data/oih/outputs/her2_tier1_v2_af3_val_9/alphafold3/her2_tier1_v2_af3_val_9/her2_tier1_v2_af3_val_9_model.cif
Nectin-4	v2_fixed_d1_d2	nectin4_v2_fixed_d1_d2_val_0	0.21	0.68	0	0	0	0.0861	0.0116	0	100	268	/data/oih/outputs/nectin4_v2_fixed_d1_d2_val_0/alphafold3/nectin4_v2_fixed_d1_d2_val_0/nectin4_v2_fixed_d1_d2_val_0_model.cif
Nectin-4	v2_fixed_d1_d2	nectin4_v2_fixed_d1_d2_val_1	0.31	0.7	0.012987	0.370734	0.056534	0.1322	0.021	0.0665	99	268	/data/oih/outputs/nectin4_v2_fixed_d1_d2_val_1/alphafold3/nectin4_v2_fixed_d1_d2_val_1/nectin4_v2_fixed_d1_d2_val_1_model.cif
Nectin-4	v2_fixed_d1_d2	nectin4_v2_fixed_d1_d2_val_2	0.87	0.86	0.6794	0.853131	0.833814	0.3556	0.7618	0.5063	99	268	/data/oih/outputs/nectin4_v2_fixed_d1_d2_val_2/alphafold3/nectin4_v2_fixed_d1_d2_val_2/nectin4_v2_fixed_d1_d2_val_2_model.cif
Nectin-4	v2_fixed_d1_d2	nectin4_v2_fixed_d1_d2_val_3	0.26	0.69	0	0	0	0.1863	0.0142	0.0049	99	268	/data/oih/outputs/nectin4_v2_fixed_d1_d2_val_3/alphafold3/nectin4_v2_fixed_d1_d2_val_3/nectin4_v2_fixed_d1_d2_val_3_model.cif
Nectin-4	v2_fixed_d1_d2	nectin4_v2_fixed_d1_d2_val_4	0.78	0.8	0.523049	0.742186	0.701459	0.2368	0.5343	0.3886	99	268	/data/oih/outputs/nectin4_v2_fixed_d1_d2_val_4/alphafold3/nectin4_v2_fixed_d1_d2_val_4/nectin4_v2_fixed_d1_d2_val_4_model.cif
EGFR	cetuximab_v2_domain3	egfr_cetuximab_binder_v2_domain3_val_0	0.52	0.79	0.189997	0.460745	0.431279	0.265	0.2203	0.2533	74	180	/data/oih/outputs/egfr_cetuximab_binder_v2_domain3_val_0/alphafold3/egfr_cetuximab_binder_v2_domain3_val_0/egfr_cetuximab_binder_v2_domain3_val_0_model.cif
EGFR	cetuximab_v2_domain3	egfr_cetuximab_binder_v2_domain3_val_1	0.3	0.72	0.015539	0.334549	0.246173	0.1736	0.0499	0.1244	74	180	/data/oih/outputs/egfr_cetuximab_binder_v2_domain3_val_1/alphafold3/egfr_cetuximab_binder_v2_domain3_val_1/egfr_cetuximab_binder_v2_domain3_val_1_model.cif
EGFR	cetuximab_v2_domain3	egfr_cetuximab_binder_v2_domain3_val_2	0.08	0.66	0	0	0	0.0739	0.0102	0	74	180	/data/oih/outputs/egfr_cetuximab_binder_v2_domain3_val_2/alphafold3/egfr_cetuximab_binder_v2_domain3_val_2/egfr_cetuximab_binder_v2_domain3_val_2_model.cif
EGFR	cetuximab_v2_domain3	egfr_cetuximab_binder_v2_domain3_val_3	0.21	0.68	0	0	0	0.243	0.0174	0	74	180	/data/oih/outputs/egfr_cetuximab_binder_v2_domain3_val_3/alphafold3/egfr_cetuximab_binder_v2_domain3_val_3/egfr_cetuximab_binder_v2_domain3_val_3_model.cif
EGFR	cetuximab_v2_domain3	egfr_cetuximab_binder_v2_domain3_val_4	0.15	0.68	0	0	0	0.1829	0.0133	0	74	180	/data/oih/outputs/egfr_cetuximab_binder_v2_domain3_val_4/alphafold3/egfr_cetuximab_binder_v2_domain3_val_4/egfr_cetuximab_binder_v2_domain3_val_4_model.cif
TROP2	v2_fixed_ectodomain	trop2_v2_fixed_ectodomain_val_0	0.13	0.55	0	0	0	0.0295	0.0093	0	97	304	/data/oih/outputs/trop2_v2_fixed_ectodomain_val_0/alphafold3/trop2_v2_fixed_ectodomain_val_0/trop2_v2_fixed_ectodomain_val_0_model.cif
TROP2	v2_fixed_ectodomain	trop2_v2_fixed_ectodomain_val_1	0.2	0.6	0	0	0	0.0699	0.0136	0.0091	95	304	/data/oih/outputs/trop2_v2_fixed_ectodomain_val_1/alphafold3/trop2_v2_fixed_ectodomain_val_1/trop2_v2_fixed_ectodomain_val_1_model.cif
TROP2	v2_fixed_ectodomain	trop2_v2_fixed_ectodomain_val_2	0.22	0.62	0	0	0	0.0841	0.013	0	83	304	/data/oih/outputs/trop2_v2_fixed_ectodomain_val_2/alphafold3/trop2_v2_fixed_ectodomain_val_2/trop2_v2_fixed_ectodomain_val_2_model.cif
CD36_PeSTo	pesto_v5_fixed2	cd36_pesto_v5_fixed2_af3_val_0	0.22	0.71	0	0	0	0.0936	0.0106	0	95	400	/data/oih/outputs/cd36_pesto_v5_fixed2_af3_val_0/alphafold3/cd36_pesto_v5_fixed2_af3_val_0/cd36_pesto_v5_fixed2_af3_val_0_model.cif
CD36_PeSTo	pesto_v5_fixed2	cd36_pesto_v5_fixed2_af3_val_1	0.58	0.82	0.056169	0.468933	0.282876	0.2015	0.0541	0.1294	81	400	/data/oih/outputs/cd36_pesto_v5_fixed2_af3_val_1/alphafold3/cd36_pesto_v5_fixed2_af3_val_1/cd36_pesto_v5_fixed2_af3_val_1_model.cif
CD36_PeSTo	pesto_v5_fixed2	cd36_pesto_v5_fixed2_af3_val_2	0.5	0.79	0.013443	0.433967	0.077389	0.1157	0.0265	0.0869	78	400	/data/oih/outputs/cd36_pesto_v5_fixed2_af3_val_2/alphafold3/cd36_pesto_v5_fixed2_af3_val_2/cd36_pesto_v5_fixed2_af3_val_2_model.cif
CD36_PeSTo	pesto_v5_fixed2	cd36_pesto_v5_fixed2_af3_val_3	0.2	0.76	0	0	0	0.099	0.0102	0	88	400	/data/oih/outputs/cd36_pesto_v5_fixed2_af3_val_3/alphafold3/cd36_pesto_v5_fixed2_af3_val_3/cd36_pesto_v5_fixed2_af3_val_3_model.cif
CD36_PeSTo	pesto_v5_fixed2	cd36_pesto_v5_fixed2_af3_val_4	0.22	0.74	0	0	0	0.0926	0.0107	0	94	400	/data/oih/outputs/cd36_pesto_v5_fixed2_af3_val_4/alphafold3/cd36_pesto_v5_fixed2_af3_val_4/cd36_pesto_v5_fixed2_af3_val_4_model.cif
CD36_DT3	dt3_clustered_v1_fixed	cd36_clustered_v1_fixed_af3_val_0	0.24	0.77	0	0	0	0.1134	0.0137	0	72	400	/data/oih/outputs/cd36_clustered_v1_fixed_af3_val_0/alphafold3/cd36_clustered_v1_fixed_af3_val_0/cd36_clustered_v1_fixed_af3_val_0_model.cif
CD36_DT3	dt3_clustered_v1_fixed	cd36_clustered_v1_fixed_af3_val_1	0.15	0.78	0	0	0	0.09	0.011	0	71	400	/data/oih/outputs/cd36_clustered_v1_fixed_af3_val_1/alphafold3/cd36_clustered_v1_fixed_af3_val_1/cd36_clustered_v1_fixed_af3_val_1_model.cif
CD36_DT3	dt3_clustered_v1_fixed	cd36_clustered_v1_fixed_af3_val_2	0.16	0.74	0	0	0	0.1404	0.0101	0	94	400	/data/oih/outputs/cd36_clustered_v1_fixed_af3_val_2/alphafold3/cd36_clustered_v1_fixed_af3_val_2/cd36_clustered_v1_fixed_af3_val_2_model.cif
CD36_DT3	dt3_clustered_v1_fixed	cd36_clustered_v1_fixed_af3_val_3	0.14	0.77	0	0	0	0.1372	0.0102	0	73	400	/data/oih/outputs/cd36_clustered_v1_fixed_af3_val_3/alphafold3/cd36_clustered_v1_fixed_af3_val_3/cd36_clustered_v1_fixed_af3_val_3_model.cif
CD36_DT3	dt3_clustered_v1_fixed	cd36_clustered_v1_fixed_af3_val_4	0.14	0.73	0	0	0	0.064	0.0096	0	77	400	/data/oih/outputs/cd36_clustered_v1_fixed_af3_val_4/alphafold3/cd36_clustered_v1_fixed_af3_val_4/cd36_clustered_v1_fixed_af3_val_4_model.cif
CD36_CLESH	clesh_fix	cd36_clesh_fix_af3_val_0	0.06	0.32	0	0	0	0.0724	0.0095	0	85	191	/data/oih/outputs/cd36_clesh_fix_af3_val_0/alphafold3/cd36_clesh_fix_af3_val_0/cd36_clesh_fix_af3_val_0_model.cif
CD36_CLESH	clesh_fix	cd36_clesh_fix_af3_val_1	0.07	0.34	0	0	0	0.0254	0.0091	0	96	191	/data/oih/outputs/cd36_clesh_fix_af3_val_1/alphafold3/cd36_clesh_fix_af3_val_1/cd36_clesh_fix_af3_val_1_model.cif
CD36_CLESH	clesh_fix	cd36_clesh_fix_af3_val_2	0.29	0.42	0	0	0	0.0562	0.0154	0.0063	72	191	/data/oih/outputs/cd36_clesh_fix_af3_val_2/alphafold3/cd36_clesh_fix_af3_val_2/cd36_clesh_fix_af3_val_2_model.cif
CD36_CLESH	clesh_fix	cd36_clesh_fix_af3_val_3	0.05	0.32	0	0	0	0.04	0.0094	0	98	191	/data/oih/outputs/cd36_clesh_fix_af3_val_3/alphafold3/cd36_clesh_fix_af3_val_3/cd36_clesh_fix_af3_val_3_model.cif
CD36_CLESH	clesh_fix	cd36_clesh_fix_af3_val_4	0.47	0.45	0.041072	0.381219	0.162355	0.0681	0.0462	0.1737	81	191	/data/oih/outputs/cd36_clesh_fix_af3_val_4/alphafold3/cd36_clesh_fix_af3_val_4/cd36_clesh_fix_af3_val_4_model.cif
