## Supplementary Table S1 for "An autonomous LLM-agent platform for computational binder design and conjugation-aware prioritization of antibody–drug conjugates"

### Sheet: Table S1 - Tool Inventory
Supplementary Table S1 | Complete tool inventory for the OIH platform (32 tools across 15 Docker containers)
#	Tool	Version	Category	Container	Compute	VRAM (GB)	Reference
1	AlphaFold 3	v3.0.0	Structure Prediction	oih-alphafold3	GPU	20–40	Abramson, J. et al. Nature 630, 493–500 (2024)
2	ESM2	esm2_t33_650M	Structure Prediction	oih-esm2	GPU	6	Lin, Z. et al. Science 379, 1123–1130 (2023)
3	IgFold	v1.0	Structure Prediction	oih-igfold	GPU	4	Ruffolo, J. A. et al. Nat. Biotechnol. 41, 1026–1030 (2023)
4	PeSTo	v1.0	Structure Prediction	oih-proteinmpnn	CPU	—	Krapp, L. F. et al. Nat. Commun. 14, 2175 (2023)
5	jackhmmer	HMMER 3.4	Structure Prediction	oih-alphafold3	CPU	—	Eddy, S. R. PLoS Comput. Biol. 7, e1002195 (2011)
6	kalign	v3.4	Structure Prediction	oih-alphafold3	CPU	—	Lassmann, T. Bioinformatics 36, 1928–1929 (2020)
7	RFdiffusion	v1.1.0	Protein Design	oih-rfdiffusion	GPU	8	Watson, J. L. et al. Nature 620, 1089–1100 (2023)
8	ProteinMPNN	v1.0	Protein Design	oih-proteinmpnn	GPU	4	Dauparas, J. et al. Science 378, 49–56 (2022)
9	BindCraft	v1.0	Protein Design	oih-bindcraft	GPU	16	Pacesa, M. et al. Nature 646, 483–492 (2025)
10	LigandMPNN	v1.0	Protein Design	oih-proteinmpnn	GPU	4	Dauparas, J. et al. bioRxiv (2023)
11	GNINA	v1.1	Molecular Docking	oih-gnina	GPU	4	McNutt, A. T. et al. J. Cheminform. 13, 43 (2021)
12	AutoDock-GPU	v1.5.3	Molecular Docking	oih-autodock-gpu	GPU	2	Santos-Martins, D. et al. J. Chem. Theory Comput. 17, 1060–1073 (2021)
13	DiffDock	v1.1	Molecular Docking	oih-diffdock	GPU	8	Corso, G. et al. In Proc. ICLR (2023)
14	AutoDock Vina	v1.2.5	Molecular Docking	oih-gnina	CPU	—	Eberhardt, J. et al. J. Chem. Inf. Model. 61, 3891–3898 (2021)
15	Open Babel	v3.1.1	Molecular Docking	oih-gnina	CPU	—	O'Boyle, N. M. et al. J. Cheminform. 3, 33 (2011)
16	fpocket	v4.1	Analysis	oih-fpocket	CPU	—	Le Guilloux, V. et al. BMC Bioinformatics 10, 168 (2009)
17	P2Rank	v2.4	Analysis	oih-p2rank	CPU	—	Krivák, R. & Hoksza, D. J. Cheminform. 10, 39 (2018)
18	FreeSASA	v2.1.2	Analysis	oih-freesasa	CPU	—	Mitternacht, S. F1000Research 5, 189 (2016)
19	GROMACS	v2024.1	Analysis	oih-gromacs	GPU	6	Abraham, M. J. et al. SoftwareX 1–2, 19–25 (2015)
20	BioPython	v1.83	Analysis	oih-api (host)	CPU	—	Cock, P. J. A. et al. Bioinformatics 25, 1422–1423 (2009)
21	gemmi	v0.6.5	Analysis	oih-api (host)	CPU	—	Wojdyr, M. J. Open Source Softw. 7, 4200 (2022)
22	MDAnalysis	v2.7	Analysis	oih-gromacs	CPU	—	Michaud-Agrawal, N. et al. J. Comput. Chem. 32, 2319–2327 (2011)
23	TMalign	v20220412	Analysis	oih-api (host)	CPU	—	Zhang, Y. & Skolnick, J. Nucleic Acids Res. 33, 2302–2309 (2005)
24	DiscoTope3	v3.0	Immunology	oih-discotope3	GPU	6	Høie, M. H. et al. Nucleic Acids Res. 52, W375–W380 (2024)
25	Chemprop	v1.7.1	Chemistry	oih-chemprop	CPU	—	Yang, K. et al. J. Chem. Inf. Model. 59, 3370–3388 (2019)
26	RDKit	v2024.03	Chemistry	oih-api (host)	CPU	—	Landrum, G. RDKit: Open-source cheminformatics. https://www.rdkit.org
27	ipSAE	v1.0	Chemistry	oih-api (host)	CPU	—	Dunbrack, R. L. bioRxiv (2025). doi:10.1101/2025.02.10.637595
28	pDockQ/pDockQ2	v1.0	Chemistry	oih-api (host)	CPU	—	Bryant, P. et al. Nat. Commun. 13, 1265 (2022)
29	vLLM	v0.6.5	LLM Serving	oih-vllm	GPU	14	Kwon, W. et al. In Proc. SOSP 611–626 (2023)
30	Qwen3-14B-AWQ	4-bit AWQ	LLM Agent	oih-vllm	GPU	14	Qwen Team. Qwen3 Technical Report (2025)
31	FastAPI	v0.115	API Server	oih-api (host)	CPU	—	Ramírez, S. FastAPI. https://fastapi.tiangolo.com
32	nginx	v1.24	Reverse Proxy	oih-nginx	CPU	—	https://nginx.org
GPU rows highlighted in yellow. VRAM values are approximate peak usage during inference. "—" indicates CPU-only tools with negligible memory footprint. Container names correspond to Docker service definitions in docker-compose.yml.
